# Spatial consistency of cell growth direction during organ morphogenesis requires CELLULOSE-SYNTHASE INTERACTIVE1

**DOI:** 10.1101/2022.07.27.501687

**Authors:** Corentin Mollier, Joanna Skrzydeł, Dorota Borowska-Wykręt, Mateusz Majda, Vincent Bayle, Virginie Battu, Jean-Chrisologue Totozafy, Mateusz Dulski, Antoine Fruleux, Roman Wrzalik, Grégory Mouille, Richard S. Smith, Françoise Monéger, Dorota Kwiatkowska, Arezki Boudaoud

**Affiliations:** Reproduction et développement des plantes, Université de Lyon, ENS de Lyon, UCB Lyon 1, CNRS, INRAE, 69364 Lyon Cedex, France; Institute of Biology, Biotechnology and Environmental Protection, University of Silesia in Katowice, Poland; John Innes Centre, Norwich Research Park, Colney Lane, Norwich, NR4 7UH, UK; Institut Jean-Pierre Bourgin, INRAE, AgroParisTech, Université Paris-Saclay, 78000 Versailles, France; Silesian Center for Education and Interdisciplinary Research, University of Silesia in Katowice, Poland; Institute of Materials Science, University of Silesia in Katowice, 41-500 Chorzów, Poland; August Chełkowski Institute of Physics, University of Silesia in Katowice, 41-500 Chorzów, Poland; LPTMS, CNRS, Université Paris-Saclay, 91405 Orsay Cedex, France; LadHyX, Ecole polytechnique, CNRS, IP Paris, 91128 Palaiseau Cedex, France

**Keywords:** cellulose, CSI1, morphogenesis, growth coordination, sepal

## Abstract

Extracellular matrices generally contain fibril-like polymers that may be organized in parallel arrays. Although their role in morphogenesis has been long recognized, it is still unclear how the subcellular control of fibril synthesis translates into well-defined organ shape. Here, we addressed this question using the Arabidopsis sepal as a model organ. In plants, cell growth is driven by turgor pressure and restrained by the extracellular matrix known as the cell wall. Cellulose is the main load-bearing component of the plant cell wall and cellulose microfibrils are thought to channel growth perpendicularly to their main orientation. Given the key function of CELLULOSE SYNTHASE INTERACTIVE 1 (CSI1) in guidance of cellulose synthesis, we investigated the role of CSI1 in sepal morphogenesis. We observed that sepals from *csi1* mutants are shorter, although their newest cellulose microfibrils are more aligned compared to wild type. Surprisingly, cell growth anisotropy was similar in *csi1* and wild-type plants. We resolved this apparent paradox using polarized Raman microspectroscopy, live imaging of growing sepals, and bespoke mechanical assays. We found that CSI1 is required for spatial consistency of growth direction across the sepal and for the maintenance of overall organ elongation. Our work illustrates how the subcellular regulation of the extracellular matrix may control morphogenesis at multiple scales.
