## Supplementary Table 1 for "Spatial consistency of cell growth direction during organ morphogenesis requires CELLULOSE-SYNTHASE INTERACTIVE1"

### Sheet: Feuille1
Quantity	Unit (if relevant)	Time points (if relevant)	Nature of the sample	Reference genotype	Mean value of reference	Size of reference sample	Compared genotype	Mean value of compared	Size of compared sample	Statistical test used	P-value	Figure
Length	µm	Mature	Whole sepal	WT	2104.858296525644	43	Csi1-3	1735.2093899354115	78	Student t-test	2.1372808771713692e-11	1B
Length	µm	Mature	Whole sepal	WT	2104.858296525644	43	Csi1-3 csi3-1	1434.5619180104752	11	Student t-test	3.439653217065061e-08	1B
Length	µm	Mature	Whole sepal	WT	2104.858296525644	43	Csi1-6	1849.9939076602325	8	Student t-test	0.041772595758696046	S1B
Length	µm	Mature	Whole sepal	WT	2104.858296525644	43	RFP-CSI1 in csi1-6	1943.7368837277013	8	Student t-test	0.18426918911553955	S1B
Width	µm	Mature	Whole sepal	WT	831.1167372399573	43	Csi1-3	829.5524863909801	78	Student t-test	0.9284707160562213	1B
Width	µm	Mature	Whole sepal	WT	831.1167372399573	43	Csi1-3 csi3-1	753.8919963697949	11	Student t-test	0.012154969989968852	1B
Width	µm	Mature	Whole sepal	WT	831.1167372399573	43	Csi1-6	875.8380592353417	8	Student t-test	0.18834287532320731	S1B
Width	µm	Mature	Whole sepal	WT	831.1167372399573	43	RFP-CSI1 in csi1-6	896.7320421439247	8	Student t-test	0.05513521162285187	S1B
Longitudinal curvature	µm-1	Mature	Whole sepal	WT	0.00043743117822686784	43	Csi1-3	0.0007562738678506468	78	Student t-test	6.259006608177552e-12	S1C
Longitudinal curvature	µm-1	Mature	Whole sepal	WT	0.00043743117822686784	43	Csi1-3 csi3-1	0.0009300455537906591	11	Student t-test	7.300544995206558e-11	S1C
Transversal curvature	µm-1	Mature	Whole sepal	WT	0.002270537783764958	43	Csi1-3	0.0024311319907778764	78	Student t-test	0.11798927310935144	S1D
Transversal curvature	µm-1	Mature	Whole sepal	WT	0.002270537783764958	43	Csi1-3 csi3-1	0.0023144820499689345	11	Student t-test	0.8464892180951908	S1D
Length elongation rate	fold over 24h	76-100 h	Whole sepal	WT	0.34751150827164246	4	Csi1-3	0.35970448088319734	2	Mannwhitney u-test	0.40848066085769563	1H
Length elongation rate	fold over 24h	100-124 h	Whole sepal	WT	0.40179485025507206	10	Csi1-3	0.20128366488007182	9	Mannwhitney u-test	0.001099823530556528	1H
Length elongation rate	fold over 24h	124-148 h	Whole sepal	WT	0.3619185265950872	11	Csi1-3	0.2612553781294302	9	Mannwhitney u-test	0.040284378267815335	1H
Length elongation rate	fold over 24h	148-172 h	Whole sepal	WT	0.2612824798413903	9	Csi1-3	0.2293827520730899	9	Mannwhitney u-test	0.18861230833372672	1H
Length elongation rate	fold over 24h	172-196 h	Whole sepal	WT	0.248987435953619	10	Csi1-3	0.16399153490606486	13	Mannwhitney u-test	0.04405269318602738	1H
Width elongation rate	fold over 24h	76-100 h	Whole sepal	WT	0.2466963424210426	4	Csi1-3	0.24174600196096843	2	Mannwhitney u-test	0.40848066085769563	1F
Width elongation rate	fold over 24h	100-124 h	Whole sepal	WT	0.17095151848566897	10	Csi1-3	0.12467328736932906	9	Mannwhitney u-test	0.07652094207941004	1F
Width elongation rate	fold over 24h	124-148 h	Whole sepal	WT	0.18322095245486816	11	Csi1-3	0.09747647396456326	9	Mannwhitney u-test	0.06432156947653711	1F
Width elongation rate	fold over 24h	148-172 h	Whole sepal	WT	0.11558089698971215	9	Csi1-3	0.07535752194478322	9	Mannwhitney u-test	0.0466988372643963	1F
Width elongation rate	fold over 24h	172-196 h	Whole sepal	WT	0.16383734095129293	10	Csi1-3	0.10236582173834023	13	Mannwhitney u-test	0.011798320324911037	1F
Length	µm	Stage 7	Whole sepal	WT	433.981	6	Csi1-3	501.71600000000007	3	Mannwhitney u-test	0.1830782800970302	S1G
Length	µm	Stage 8	Whole sepal	WT	613.5927272727273	11	Csi1-3	662.6181666666666	6	Mannwhitney u-test	0.3255383170389172	S1G
Length	µm	Stage 9	Whole sepal	WT	767.0168333333335	6	Csi1-3	752.9886666666666	6	Mannwhitney u-test	0.4680931467365297	S1G
Length	µm	Stage 10	Whole sepal	WT	949.659	5	Csi1-3	866.2183333333332	6	Mannwhitney u-test	0.08545176011539873	S1G
Length	µm	Stage 11	Whole sepal	WT	1336.437285714286	7	Csi1-3	1065.0698	5	Mannwhitney u-test	0.01737779217980808	S1G
Width	µm	Stage 7	Whole sepal	WT	336.46916666666664	6	Csi1-3	367.0433333333333	3	Mannwhitney u-test	0.07779017389609892	S1G
Width	µm	Stage 8	Whole sepal	WT	422.1261818181818	11	Csi1-3	449.08166666666665	6	Mannwhitney u-test	0.12388281874236223	S1G
Width	µm	Stage 9	Whole sepal	WT	485.9505	6	Csi1-3	493.0323333333333	6	Mannwhitney u-test	0.3444602779022303	S1G
Width	µm	Stage 10	Whole sepal	WT	531.7942	5	Csi1-3	531.4951666666666	6	Mannwhitney u-test	0.32403843406957306	S1G
Width	µm	Stage 11	Whole sepal	WT	636.3325714285714	7	Csi1-3	579.4368	5	Mannwhitney u-test	0.1278115537732063	S1G
Snakeyness	unitless	Mature	All cells	WT	1.3884802238099068	75	csi1-3	1.586450091170409	101	Student t-test	0.00828026587841606	2C
Snakeyness	unitless	Mature	All cells	WT	1.3884802238099068	75	csi1-3xcsi3-1	1.9715770392453154	44	Student t-test	6.2673588087800995e-06	2C
Snakeyness	unitless	Mature	All cells	WT	1.3884802238099068	75	Ktn1-2	1.267934710332451	80	Student t-test	0.028749731184148104	2C
Snakeyness	unitless	Mature	All cells	WT	1.3884802238099068	75	csi1-6	1.76622683568056	63	Student t-test	6.751415452387012e-05	S2B
Snakeyness	unitless	Mature	All cells	WT	1.3884802238099068	75	RFP-CSI1	1.457761104040891	46	Student t-test	0.1316497104614579	S2B
Mean cell area	µm²	76 h	Median of cells in individual sepals	WT	258.14655935175006	3	Csi1-3	337.5448133019042	3	Welch t-test	0.38276725874494866	S2C
Mean cell area	µm²	100 h	Median of cells in individual sepals	WT	350.26174368670166	4	Csi1-3	437.09107102209555	4	Welch t-test	0.39338852789548484	S2C
Mean cell area	µm²	124 h	Median of cells in individual sepals	WT	545.1365480139158	4	Csi1-3	607.6103135645449	4	Welch t-test	0.670160076211511	S2C
Mean cell area	µm²	148 h	Median of cells in individual sepals	WT	701.3270094075264	3	Csi1-3	828.0397018374572	4	Welch t-test	0.5211981639254079	S2C
Mean cell area	µm²	76 h	All cells	WT	259.3612300771514	1685	Csi1-3	345.7496751598174	1314	Student t-test	4.8028688192634276e-05	S2C
Mean cell area	µm²	100 h	All cells	WT	351.3677743273788	2743	Csi1-3	438.94427651583715	2210	Student t-test	5.1499489795037945e-05	S2C
Mean cell area	µm²	124 h	All cells	WT	539.7197621796952	3083	Csi1-3	602.2922312837109	2781	Student t-test	0.021544221287662955	S2C
Mean cell area	µm²	148 h	All cells	WT	679.7337038314176	2349	Csi1-3	808.7485622124493	2956	Student t-test	0.0007565418247686656	S2C
Cell areal growth	fold over 24h	76 h	Median of cells in individual sepals	WT	1.7566666666666666	3	Csi1-3	1.5904716666666667	3	Welch t-test	0.12426206394410685	3B
Cell areal growth	fold over 24h	100 h	Median of cells in individual sepals	WT	1.6410425	4	Csi1-3	1.6412837500000002	4	Welch t-test	0.9983935457582889	3B
Cell areal growth	fold over 24h	124 h	Median of cells in individual sepals	WT	1.57829375	4	Csi1-3	1.4763199999999999	4	Welch t-test	0.48625503158248673	3B
Cell areal growth	fold over 24h	148 h	Median of cells in individual sepals	WT	1.4978299999999998	3	Csi1-3	1.3183075	4	Welch t-test	0.24308355287316988	3B
Cell areal growth	fold over 24h	76 h	All cells	WT	1.8128877258160239	1685	Csi1-3	1.630493897260274	1314	Student t-test	7.628534767592735e-31	3B
Cell areal growth	fold over 24h	100 h	All cells	WT	1.6703622748815166	2743	Csi1-3	1.7324231497737557	2210	Student t-test	1.8703670278724466e-07	3B
Cell areal growth	fold over 24h	124 h	All cells	WT	1.6094755137852739	3083	Csi1-3	1.5316176026609132	2781	Student t-test	2.2335403945945058e-14	3B
Cell areal growth	fold over 24h	148 h	All cells	WT	1.532609742443593	2349	Csi1-3	1.3730315906630584	2956	Student t-test	1.1367615095062402e-57	3B
Cell growth anisotropy	unitless	76 h	Median of cells in individual sepals	WT	1.335765911020432	3	Csi1-3	1.2748369875976635	3	Welch t-test	0.28254304680984105	3C
Cell growth anisotropy	unitless	100 h	Median of cells in individual sepals	WT	1.303579755114503	4	Csi1-3	1.2869013551444433	4	Welch t-test	0.6947006151565944	3C
Cell growth anisotropy	unitless	124 h	Median of cells in individual sepals	WT	1.2410743879344144	4	Csi1-3	1.249041897997719	4	Welch t-test	0.8562529853412314	3C
Cell growth anisotropy	unitless	148 h	Median of cells in individual sepals	WT	1.1987986387415608	3	Csi1-3	1.209576914224498	4	Welch t-test	0.7269485118856753	3C
Cell growth anisotropy	unitless	76 h	All cells	WT	1.4006222644685882	1666	Csi1-3	1.3556179826847727	1299	Student t-test	0.0008710190724135517	3C
Cell growth anisotropy	unitless	100 h	All cells	WT	1.3664598555038547	2724	Csi1-3	1.3559586949680107	2197	Student t-test	0.2300655817651759	3C
Cell growth anisotropy	unitless	124 h	All cells	WT	1.2972436335717852	3061	Csi1-3	1.3093736193258008	2764	Student t-test	0.0808164505254158	3C
Cell growth anisotropy	unitless	148 h	All cells	WT	1.2624615531198136	2337	Csi1-3	1.27977938804638	2948	Student t-test	0.02163622887580125	3C
Cellulose microfibril alignement index	unitless	Mature	All maps (multiple maps comming from the same sepal)	WT	0.4986994600833305	60	Csi1-3	0.5981181965791742	89	Mannwhitney u-test	0.0038066530228993934	4C
Correlation coefficient for microtubules and CESAs trajectories	unitless	Stage 7-9	Individual sepal	WT	0.5846875	16	Csi1-3	0.40794736842105267	18	Mannwhitney u-test	0.0018800445858636974	S4D
Normalised band intensity ratio (1096cm-1/2098cm-1) at polarizer angle 0	unitless	Stage 11	Individual sepal	WT	0.31602935031923524	4	Csi1-3	0.2883114907332035	4	Mannwhitney u-test	0.015191410988288745	4F
Normalised band intensity ratio (1096cm-1/2098cm-1) at polarizer angle 30	unitless	Stage 11	Individual sepal	WT	0.2641977845635073	4	Csi1-3	0.2582832439023127	4	Mannwhitney u-test	0.44261695723660077	4F
Normalised band intensity ratio (1096cm-1/2098cm-1) at polarizer angle 60	unitless	Stage 11	Individual sepal	WT	0.23102879757712574	4	Csi1-3	0.234529525551482	4	Mannwhitney u-test	0.33250277105101456	4F
Normalised band intensity ratio (1096cm-1/2098cm-1) at polarizer angle 90	unitless	Stage 11	Individual sepal	WT	0.188744067540132	4	Csi1-3	0.21887573981300149	4	Mannwhitney u-test	0.015191410988288745	4F
Fraction of map with only one alignement	unitless	Mature	All maps (multiple maps comming from the same sepal)	WT	60/62	62	Csi1-3	89/100	100	Proportion z-test	0.07667919988411823	Text of figure 4
Angular variability of surface cellulose fibrils within a cell	unitless	Mature	All maps (multiple maps comming from the same sepal)	WT	0.4243974475895352	7	Csi1-3	0.3867439002006023	8	Student t-test	0.7845427027621689	4G
Arabinose	µm/mg of extracted cell wall	Mature	Replicate (around 400 sepal each)	WT	10.5	3	Csi1-3	7.675	4	Mannwhitney u-test	0.05580588414914612	S4K
Fucose	µm/mg of extracted cell wall	Mature	Replicate (around 400 sepal each)	WT	1.5999999999999999	3	Csi1-3	3.125	4	Mannwhitney u-test	0.02591496360895484	S4K
Galactose	µm/mg of extracted cell wall	Mature	Replicate (around 400 sepal each)	WT	16.566666666666666	3	Csi1-3	19.35	4	Mannwhitney u-test	0.10796246947007015	S4K
Galacturonic acid	µm/mg of extracted cell wall	Mature	Replicate (around 400 sepal each)	WT	31.233333333333334	3	Csi1-3	33.275000000000006	4	Mannwhitney u-test	0.36063834951457785	S4K
Glucose (cellulosic fraction)	µm/mg of extracted cell wall	Mature	Replicate (around 400 sepal each)	WT	23.5	3	Csi1-3	28.699999999999996	4	Mannwhitney u-test	0.29794154528258887	S4K
Mannose	µm/mg of extracted cell wall	Mature	Replicate (around 400 sepal each)	WT	9.433333333333332	3	Csi1-3	12.325	4	Mannwhitney u-test	0.10796246947007015	S4K
Rhamnose	µm/mg of extracted cell wall	Mature	Replicate (around 400 sepal each)	WT	9.966666666666667	3	Csi1-3	11.325000000000001	4	Mannwhitney u-test	0.29794154528258887	S4K
Xylose	µm/mg of extracted cell wall	Mature	Replicate (around 400 sepal each)	WT	12.533333333333333	3	Csi1-3	14.05	4	Mannwhitney u-test	0.29794154528258887	S4K
Angle between the growth direction of a cell at two separate time points	Angle	76h-172h	Median of cells in individual sepals(4 time points for 4 sepal)	WT	29.366176422407033	16	Csi1-3	33.78969965024624	16	Student t-test	0.11308633561655904	5C
Angle between the growth direction of a cell at two separate time points	Angle	76h-172h	Total pairs of cells	WT	28.850792775006493	7533	Csi1-3	33.99621350272571	7025	Student t-test	6.269148138076202e-14	5C
Angle between pair of neighoring cells growth directions	Angle	76h-172h	Median of cells in individual sepals(4 time points for 4 sepal)	WT	24.83336484484197	16	Csi1-3	30.06653716149306	16	Student t-test	0.0021116251104379203	5G
Angle between pair of neighoring cells growth directions	Angle	76h-172h	Total pairs of cells	WT	31.334774205221596	30972	Csi1-3	35.220033261553574	27853	Student t-test	6.63394394733888e-88	5G
Angle between pair of neighoring cells growth directions (for cells with anisotropy greater than 1,4)	Angle	76h-172h	Median of cells in individual sepals(4 time points for 4 sepal)	WT	19.026307417688674	16	Csi1-3	25.45090386148775	16	Student t-test	0.025315436408100564	5G
Angle between pair of neighoring cells growth directions (for cells with anisotropy greater than 1,4)	Angle	76h-172h	Total pairs of cells	WT	22.987721521812347	2538	Csi1-3	27.09090958706427	2285	Student t-test	1.5326035290713727e-11	5G
Sepal shrinkage anisotropy	unitless	Mature	Whole sepal	WT	1.0538194813245654	33	Csi1-3	0.9907827283817339	43	Student t-test	0.041380951993434084	6B
Sepal shrinkage in width	unitless	Mature	Whole sepal	WT	0.9288355185786185	33	Csi1-3	0.8589317793157886	43	Student t-test	0.0006439213463723518	S6C
Sepal shrinkage in length	unitless	Mature	Whole sepal	WT	0.8977985857908927	33	Csi1-3	0.8734074626687662	43	Student t-test	0.3765471190461067	S6D
Young’s modulus computed by tensile testing	MPa	Mature	Whole sepal	WT	0.73558911056542	8	Csi1-3	0.637790181072072	8	Student t-test	0.730153243684466	S6G
